# Recombination in Sarbecovirus lineage and mutations/insertions in spike protein linked to the emergence and adaptation of SARS-CoV-2

**DOI:** 10.1101/2020.05.12.091199

**Authors:** Amresh Kumar Sharma, Priyanka Kumari, Anup Som

## Abstract

The outbreak of severe acute respiratory syndrome coronavirus 2 (SARS-CoV-2) in Wuhan city, China in December 2019 and thereafter its spillover across the world has created a global pandemic and public health crisis. Researchers across the world are involved in finding the origin and evolution of SARS-CoV-2, its transmission route, molecular mechanism of interaction between SARS-CoV-2 and host cells, and the cause of pathogenicity etc. In this paper, we shed light on the origin, evolution and adaptation of SARS-CoV-2 into human systems. Our phylogenetic/evolutionary analysis supported that bat-CoV-RaTG13 is the closest relative of human SARS-CoV-2, outbreak of SARS-CoV-2 took place via inter-intra species mode of transmission, and host-specific adaptation occurred in SARS-CoV-2. Furthermore, genome recombination analysis found that Sarbecoviruses, the subgenus containing SARS-CoV and SARS-CoV-2, undergo frequent recombination. Multiple sequence alignment (MSA) of spike proteins revealed the insertion of four amino acid residues “PRRA” (Proline-Arginine-Arginine-Alanine) into the SARS-CoV-2 human strains. Structural modeling of spike protein of bat-CoV-RaTG13 also shows a high number of mutations at one of the receptor binding domains (RBD). Overall, this study finds that the probable origin of SARS-CoV-2 is the results of intra-species recombination events between bat coronaviruses belonging to Sarbecovirus subgenus and the insertion of amino acid residues “PRRA” and mutations in the RBD in spike protein are probably responsible for the adaptation of SARS-CoV-2 into human systems. Thus, our findings add strength to the existing knowledge on the origin and adaptation of SARS-CoV-2, and can be useful for understanding the molecular mechanisms of interaction between SARS-CoV-2 and host cells which is crucial for vaccine design and predicting future pandemics.
