## Supplemental File S1 for "Recombination in Sarbecovirus lineage and mutations/insertions in spike protein linked to the emergence and adaptation of SARS-CoV-2"

### Sheet: Alphacoronavirus
Genus	Sub-genus	Strain	Accession no.	Sequence length (bp)	Country	Host
Alphacoronavirus	Colacovirus	bat/USA/CDPHE15/2006	KF430219	28035	USA	Myotis lucifugus
Alphacoronavirus	Decacovirus	Rousettus bat coronavirus HKU10	NC_018871	28494	China	bat
Alphacoronavirus	Decacovirus	Hipposideros bat coronavirus HKU10_TT3A	JQ989266	28483	Hong Kong	Bat
Alphacoronavirus	Duvinacovirus	BtCoV/AT1A-F1/Hip_aba/GHA/2010	KT253272	28688	Ghana	Hipposideros abae
Alphacoronavirus	Duvinacovirus	Camel229E-CoV/JC52/KSA/2014	KT253326	27193	Saudi Arabia	Camelus dromedarius
Alphacoronavirus	Duvinacovirus	camel/Jeddah/Jd1(a)/2015	KT368909	27386	Saudi Arabia	Camel
Alphacoronavirus	Duvinacovirus	Camel229E-CoV/JC50/KSA/2014	KT253324	27395	Saudi Arabia	Camelus dromedarius
Alphacoronavirus	Luchacovirus	Coronavirus AcCoV-JC34	KX964649	27682	China	Apodemus chevrieri
Alphacoronavirus	Luchacovirus	Lucheng Rn rat coronavirus_Lucheng-19	KF294380	28763	China	Rattus norvegicus
Alphacoronavirus	Minacovirus	Ferret coronavirus_ferret063	LC215871	28542	Japan	Mustela putorius furo
Alphacoronavirus	Minacovirus	Ferret coronavirus_FRCoV-NL-2010	KM347965	28434	Netherlands	Mustela putorius (ferret)
Alphacoronavirus	Minacovirus	Mink coronavirus strain WD1127	HM245925	28941	USA	Mustela vison
Alphacoronavirus	Minunacovirus	BtMf-HuB2013	KJ473798	28755	China	Miniopterus fuliginosus
Alphacoronavirus	Minunacovirus	BtMf-AlphaCoV/JX2012	KJ473796	28311	China	Miniopterus fuliginosus
Alphacoronavirus	Myotacovirus	BtMr-AlphaCoV/SAX2011	KJ473806	27935	China	Myotis ricketti
Alphacoronavirus	Nyctacovirus	BtNv-AlphaCoV/SC2013	KJ473809	27783	China	Nyctalus velutinus
Alphacoronavirus	Rhinacovirus	Porcine enteric alphacoronavirus_CHN-GD-2017	MH539766	27170	China	Sus scrofa
Alphacoronavirus	Setracovirus	HCoV-NL63_ChinaGD01	MK334046	27531	China	Homo sapiens
Alphacoronavirus	Setracovirus	Human coronavirus NL63_Amsterdam 496	DQ445912	27535	Netherlands	Human
Alphacoronavirus	Tegacovirus	TGEV AHHF	KX499468	28614	China	porcine
Alphacoronavirus	Tegacovirus	TGEV-HX	KC962433	28580	China	Sus scrofa
Alphacoronavirus	Tegacovirus	Feline coronavirus	KP143512	28956	United Kingdom	Felis catus
Alphacoronavirus	Tegacovirus	Feline coronavirus UU21	HQ012369	28429	Netherlands	Feline

### Sheet: Betacoronavirus
Genus	Sub-genus	Strain	Accession no.	Sequence length (bp)	Country	Host
Betacoronavirus	Embecovirus	Murine hepatitis virus_MHV-MI	AB551247	31428	Australia	Mus musculus
Betacoronavirus	Embecovirus	Human coronavirus HKU1_BJ01-p9	KT779556	29887	China	Homo sapiens
Betacoronavirus	Embecovirus	Human coronavirus HKU1_Caen1	HM034837	29862	France	Homo sapiens
Betacoronavirus	Embecovirus	Human coronavirus HKU1_SI17244	MH940245	29811	Thailand	Homo sapiens
Betacoronavirus	Embecovirus	Murine hepatitis virus_A59 B12	FJ884687	31277	USA	mouse
Betacoronavirus	Embecovirus	Murine coronavirus MHV-1	FJ647223	31386	USA	Mus musculus
Betacoronavirus	Embecovirus	Betacoronavirus 1_Buffalo coronavirus B1-24F	KU558922	31039	Bangladesh	Bubalus bubalis
Betacoronavirus	Embecovirus	Yak coronavirus_YAK/HY24/CH/2017	MH810163	31032	China	yak
Betacoronavirus	Embecovirus	Canine respiratory coronavirus_BJ232	KX432213	30868	China	dog
Betacoronavirus	Embecovirus	Human coronavirus OC43_1908A/2010	KF923886	30719	China	Homo sapiens
Betacoronavirus	Embecovirus	Bovine coronavirus_BCV-AKS-01	KU886219	30975	China	Bos taurus
Betacoronavirus	Embecovirus	Human coronavirus OC43_TNP F1790_2	MG977445	30677	Cote d'Ivoire	Pan troglodytes
Betacoronavirus	Embecovirus	DcCoV-HKU23/camel/Ethiopia/CAC1019/2015	MN514962	31021	Ethiopia	Camelus dromedarius
Betacoronavirus	Embecovirus	Bovine coronavirus_ICSA-pool-LBA	MG757142	30939	France	cattle
Betacoronavirus	Embecovirus	Human coronavirus OC43_MY-U002/12	KX538964	30713	Malaysia	Homo sapiens
Betacoronavirus	Embecovirus	Human coronavirus OC43_LRTI_238	KX344031	30713	Mexico	Homo sapiens
Betacoronavirus	Embecovirus	DcCoV-HKU23/camel/Morocco/CAC2586/2016	MN514963	31062	Morocco	Camelus dromedarius
Betacoronavirus	Embecovirus	DcCoV-HKU23/camel/Nigeria/NV1385/2016	MN514967	30799	Nigeria	Camelus dromedarius
Betacoronavirus	Embecovirus	Bovine coronavirus_Alpaca	DQ915164	31076	USA	alpaca
Betacoronavirus	Embecovirus	Betacoronavirus HKU24-R05005I	KM349742	31249	China	Rattus norvegicus
Betacoronavirus	Hibecovirus	Bat Hp-betacoronavirus/Zhejiang2013	KF636752	31491	China	Hipposideros pratti
Betacoronavirus	Merbecovirus	Bat coronavirus HKU5-1	EF065509	30482	China	bat
Betacoronavirus	Merbecovirus	BtPa-BetaCoV/GD2013	KJ473820	30480	China	Pipistrellus abramus
Betacoronavirus	Merbecovirus	BtTp-BetaCoV/GX2012	KJ473822	30247	China	Tylonycteris pachypus
Betacoronavirus	Merbecovirus	Betacoronavirus Erinaceus/VMC/DEU/2012	NC_039207	30148	Germany	Erinaceus europaeus
Betacoronavirus	Merbecovirus	Hedgehog coronavirus 1	MK679660	30172	United Kingdom	Erinaceus europaeus
Betacoronavirus	Merbecovirus	MERS-CoV camel/Burkina Faso/CIRAD-HKU697/2015	MG923473	29374	Burkina Faso	Camelus dromedarius
Betacoronavirus	Merbecovirus	Merscov/Egypt/Camel/AHRI-FAO-1/2018	MK967708	30106	Egypt	Camel
Betacoronavirus	Merbecovirus	camel/MERS/Amibara/126/2017	MK564475	30085	Ethiopia	dromedary
Betacoronavirus	Merbecovirus	Bat-CoV/P.khulii/Italy/206645-63/2011	MG596803	30039	Italy	Pipistrellus kuhlii
Betacoronavirus	Merbecovirus	MERS-CoV_Hu/Jordan-201440011123/2014	MK039552	30123	Jordan	Homo sapiens
Betacoronavirus	Merbecovirus	MERS-CoV camel/Kenya/C1272/2018	MH734115	30033	Kenya	Camelus dromedarius
Betacoronavirus	Merbecovirus	MERS-CoV camel/Morocco/CIRAD-HKU213/2015	MG923469	29421	Morocco	Camelus dromedarius
Betacoronavirus	Merbecovirus	MERS-CoV_Hu/Oman_50_2015	KY673148	30123	Oman	Homo sapiens
Betacoronavirus	Merbecovirus	MERS-CoV_Hu/Artawiyah-KSA-13328/2016	KX154694	30096	Saudi Arabia	Homo sapiens
Betacoronavirus	Merbecovirus	MERS-CoV/KOR/KNIH/001_05_2015	KT326819	29995	South Korea	Homo sapiens
Betacoronavirus	Merbecovirus	MERS-CoV/THA/CU/17_06_2015	KT225476	29809	Thailand	Homo sapiens
Betacoronavirus	Merbecovirus	MERS-CoV_Hu/UAE_002_2013	KY581684	30123	United Arab Emirates	Homo sapiens
Betacoronavirus	Merbecovirus	MERS-CoV_England-KSA/1/2018	MH822886	30079	United Kingdom	Homo sapiens
Betacoronavirus	Merbecovirus	Bat coronavirus HKU4-1	EF065505	30286	China	bat
Betacoronavirus	Merbecovirus	Rousettus bat coronavirus isolate GCCDC1 356	KU762338	30161	China	Rousettus leschenaulti
Betacoronavirus	Nobecovirus	Rousettus bat coronavirus HKU9_Rousettus spp/Jinghong/2009	MG762674	29134	China	Rousettus sp.
Betacoronavirus	Sarbecovirus	BtRs-BetaCoV/HuB2013	KJ473814	29658	China	Rhinolophus sinicus
Betacoronavirus	Sarbecovirus	BtRs-BetaCoV/GX2013	KJ473815	29161	China	Rhinolophus sinicus
Betacoronavirus	Sarbecovirus	BtRf-BetaCoV/SX2013	KJ473813	29461	China	Rhinolophus ferrumequinum
Betacoronavirus	Sarbecovirus	SARS-like coronavirus WIV16	KT444582	30290	China	Rhinolophus sinicus
Betacoronavirus	Sarbecovirus	Coronavirus BtRl-BetaCoV/SC2018	MK211374	29648	China	Rhinolophus sp
Betacoronavirus	Sarbecovirus	Pangolin coronavirus_PCoV_GX-P3B	MT072865	29801	China	pangolin
Betacoronavirus	Sarbecovirus	Pangolin coronavirus_PCoV_GX-P5E	MT040336	29802	China	pangolin
Betacoronavirus	Sarbecovirus	Pangolin coronavirus_PCoV_GX-P2V	MT072864	29795	China	pangolin
Betacoronavirus	Sarbecovirus	Pangolin coronavirus_PCoV_GX-P4L	MT040333	29805	China	pangolin
Betacoronavirus	Sarbecovirus	Pangolin coronavirus_PCoV_GX-P1E	MT040334	29801	China	pangolin
Betacoronavirus	Sarbecovirus	Bat SARS coronavirus HKU3-1	DQ022305	29728	China	Bat
Betacoronavirus	Sarbecovirus	SARS-CoV2_Australia/VIC01/2020	MT007544	29893	Australia	Homo sapiens
Betacoronavirus	Sarbecovirus	SARS-CoV-2/human/BRA/SP02/2020	MT126808	29876	Brazil	Homo sapiens
Betacoronavirus	Sarbecovirus	Severe acute respiratory syndrome-related coronavirus_Tor2	AY274119	29751	Canada	Homo sapiens
Betacoronavirus	Sarbecovirus	SARS-CoV2_BetaCoV/Wuhan/IPBCAMS-WH-04/2019	MT019532	29890	China: Hubei, Wuhan	Homo sapiens
Betacoronavirus	Sarbecovirus	SARS-CoV2_BetaCoV/Wuhan/IPBCAMS-WH-03/2019	MT019531	29899	China: Hubei, Wuhan	Homo sapiens
Betacoronavirus	Sarbecovirus	SARS-CoV2_BetaCoV/Wuhan/IPBCAMS-WH-02/2019	MT019530	29889	China: Hubei, Wuhan	Homo sapiens
Betacoronavirus	Sarbecovirus	SARS-CoV2_BetaCoV/Wuhan/IPBCAMS-WH-01/2019	MT019529	29899	China: Hubei, Wuhan	Homo sapiens
Betacoronavirus	Sarbecovirus	SARS-CoV2_2019-nCoV WHU02	MN988669	29881	China	Homo sapiens
Betacoronavirus	Sarbecovirus	SARS-CoV2_2019-nCoV WHU01	MN988668	29881	China	Homo sapiens
Betacoronavirus	Sarbecovirus	SARS-related coronavirus_F46	KU973692	29722	China	bat
Betacoronavirus	Sarbecovirus	Bat SARS-like coronavirus_Longquan-140	KF294457	29676	China	Rhinolophus monoceros
Betacoronavirus	Sarbecovirus	SARS-CoV2_Wuhan-Hu-1	MN908947	29903	China	Homo sapiens
Betacoronavirus	Sarbecovirus	SARS-CoV2_2019-nCoV_HKU-SZ-005b_2020	MN975262	29891	China	Homo sapiens
Betacoronavirus	Sarbecovirus	SARS-CoV2_WIV05	MN996529	29852	China: Wuhan	Homo sapiens
Betacoronavirus	Sarbecovirus	Bat SARS-like coronavirus_bat-SL-CoVZXC21	MG772934	29732	China	Rhinolophus sinicus
Betacoronavirus	Sarbecovirus	Bat SARS-like coronavirus_bat-SL-CoVZC45	MG772933	29802	China	Rhinolophus sinicus
Betacoronavirus	Sarbecovirus	Bat SARS-like coronavirus_Rs4247	KY417148	29743	China	Rhinolophus sinicus
Betacoronavirus	Sarbecovirus	Bat SARS-like coronavirus_Rf4092	KY417145	29710	China	Rhinilophus ferrumequinum
Betacoronavirus	Sarbecovirus	SARS coronavirus PC4-227	AY613950	29728	China	palm civet
Betacoronavirus	Sarbecovirus	SARS coronavirus SZ3	AY304486	29741	Hong Kong	Civet
Betacoronavirus	Sarbecovirus	SARS-CoV-2/human/IND/166/2020	MT050493	29851	India	Homo sapiens
Betacoronavirus	Sarbecovirus	SARS-CoV-2/human/IND/29/2020	MT012098	29854	India	Homo sapiens
Betacoronavirus	Sarbecovirus	SARS-CoV-2/human/ISR/ISR_IT0320/2020	MT276598	29870	Israel	Homo sapiens
Betacoronavirus	Sarbecovirus	SARS-CoV-2/human/ITA/INMI1/2020	MT066156	29867	Italy	Homo sapiens
Betacoronavirus	Sarbecovirus	SARS-CoV-2/Hu/DP/Kng/19-031	LC534418	29878	Japan	Homo sapiens
Betacoronavirus	Sarbecovirus	Severe acute respiratory syndrome-related coronavirus_BtKY72	KY352407	29274	Kenya	Rhinolophus sp. (bat)
Betacoronavirus	Sarbecovirus	SARS-CoV-2/human/NPL/61-TW/2020	MT072688	29811	Nepal	Homo sapiens
Betacoronavirus	Sarbecovirus	SARS-CoV-2/human/PAK/Gilgit1/2020	MT240479	29836	Pakistan	Homo sapiens
Betacoronavirus	Sarbecovirus	SARS-CoV-2/human/PER/Peru-10/2020	MT263074	29856	Peru	Homo sapiens
Betacoronavirus	Sarbecovirus	SARS-CoV2_SNU01	MT039890	29903	South Korea	Homo sapiens
Betacoronavirus	Sarbecovirus	SARS-CoV-2/human/ESP/Valencia5/2020	MT233519	29782	Spain: Valencia	Homo sapiens
Betacoronavirus	Sarbecovirus	SARS-CoV-2/human/SWE/01/2020	MT093571	29886	Sweden	Homo sapiens
Betacoronavirus	Sarbecovirus	SARS-CoV-2/NTU02/TWN/human/2020	MT066176	29870	Taiwan	Homo sapiens
Betacoronavirus	Sarbecovirus	SARS coronavirus P2	FJ882963	29682	USA	Homo sapiens
Betacoronavirus	Sarbecovirus	SARS coronavirus MA15_d4ym2	JF292912	29646	USA	Mus musculus
Betacoronavirus	Sarbecovirus	2019-nCoV/USA-CruiseA-7/2020	MT159705	29882	USA	Homo sapiens
Betacoronavirus	Sarbecovirus	SARS-CoV-2/human/USA/FL_5125/2020	MT276329	29882	USA	Homo sapiens
Betacoronavirus	Sarbecovirus	Bat coronavirus RaTG13	MN996532	29855	China	Rhinolophus affinis
Betacoronavirus	Sarbecovirus	Bat coronavirus BM48-31/BGR/2008	GU190215	29276	Bulgaria	Rhinolophus blasii

### Sheet: Deltacoronavirus
Genus	Sub-genus	Strain	Accession no.	Sequence length (bp)	Country	Host
Deltacoronavirus	Andecovirus	Wigeon coronavirus HKU20 strain HKU20-9243	JQ065048	26227	Hong Kong	Wigeon
Deltacoronavirus	Buldecovirus	Coronavirus HKU15_S579N	LC216914	25422	Hong Kong	Sus scrofa domesticus
Deltacoronavirus	Buldecovirus	Porcine coronavirus HKU15-155	NC_039208	25425	Hong Kong	pig
Deltacoronavirus	Buldecovirus	AKT/JPN/2014	LC260038	25362	Japan	Sus scrofa domesticus
Deltacoronavirus	Buldecovirus	CH/GX/1468B/2017	MN025260	25399	China: Guangxi	porcine
Deltacoronavirus	Buldecovirus	Porcine deltacoronavirus_DH1	KY354363	25422	South Korea: Kyunggido	porcine
Deltacoronavirus	Buldecovirus	Porcine Deltacoronavirus_SD	MF431742	25420	China	pig
Deltacoronavirus	Buldecovirus	Porcine deltacoronavirus_KNU16-07-P10	MG837131	25422	South Korea	pig
Deltacoronavirus	Buldecovirus	Porcine deltacoronavirus_P29_15_VN_1215	KX998969	25415	Viet Nam: Southern	pig
Deltacoronavirus	Buldecovirus	Bulbul coronavirus HKU11-934	FJ376619	26487	Hong Kong	red-whiskered bulbul
Deltacoronavirus	Buldecovirus	Munia coronavirus HKU13-3514	FJ376622	26552	Hong Kong	white-rumped munia
Deltacoronavirus	Buldecovirus	Thrush coronavirus HKU12-600	FJ376621	26396	Hong Kong	grey-backed thrush
Deltacoronavirus	Buldecovirus	White-eye coronavirus HKU16 strain HKU16-6847	JQ065044	26041	Hong Kong	white-eye
Deltacoronavirus	Herdecovirus	Night-heron coronavirus HKU19	NC_016994	26077	Hong Kong	night-heron
Deltacoronavirus	Moordecovirus	HKU21-8295	NC_016996	26223	Hong Kong	common moorhen

### Sheet: Gammacoronavirus
Genus	Sub-genus	Strain	Accession no.	Sequence length (bp)	Country	Host
Gammacoronavirus	Cegacovirus	Bottlenose dolphin coronavirus strain 37112-1	MN690608	31728	USA	bottlenose dolphin
Gammacoronavirus	Cegacovirus	Bottlenose dolphin coronavirus strain 37112-2	MN690609	31728	USA	bottlenose dolphin
Gammacoronavirus	Cegacovirus	Bottlenose dolphin coronavirus strain 37112-3	MN690610	31728	USA	bottlenose dolphin
Gammacoronavirus	Cegacovirus	Bottlenose dolphin coronavirus strain 37112-4	MN690611	31728	USA	bottlenose dolphin
Gammacoronavirus	Igacovirus	Avian coronavirus_MW18	MK204411	28482	Australia	Tadorna tadornoides
Gammacoronavirus	Igacovirus	Avian coronavirus_MW10	MK204393	29105	Australia	Anas gracilis
Gammacoronavirus	Igacovirus	Infectious bronchitis virus strain B1648	KR231009	27654	Belgium	Gallus gallus
Gammacoronavirus	Igacovirus	Avian coronavirus_AvCoV_22/2013	MG913343	27605	Brazil	Gallus gallus
Gammacoronavirus	Igacovirus	AvCoV/Gallus gallus/Brazil/sample 38/2013 GI-11	MG913342	27618	Brazil	Gallus gallus
Gammacoronavirus	Igacovirus	IBV/Ck/Can/18-048192T	MN512436	27638	Canada	Gallus gallus
Gammacoronavirus	Igacovirus	Turkey coronavirus_MG10	EU095850	27657	Canada	turkey
Gammacoronavirus	Igacovirus	Duck coronavirus_DK/CH/HN/ZZ2004	JF705860	27673	China	duck
Gammacoronavirus	Igacovirus	IBV/Ck/EG/CU/4/2014	KY805846	27663	Egypt	Gallus gallus
Gammacoronavirus	Igacovirus	European turkey coronavirus 080385d	KR822424	27739	France	Turkey
Gammacoronavirus	Igacovirus	Infectious bronchitis virus_Ind-TN92-03	KR902510	27464	India	chicken
Gammacoronavirus	Igacovirus	Infectious bronchitis virus_B17	KT203557	27645	India	chicken
Gammacoronavirus	Igacovirus	Infectious bronchitis virus_IBV/Chicken/Haryana/53/2013	MG763935	27631	India	chicken
Gammacoronavirus	Igacovirus	Infectious bronchitis virus isolate IS-1494	MG233398	27674	Iran	chicken
Gammacoronavirus	Igacovirus	Infectious bronchitis virus_gammaCoV/AvCov/Ck/Italy/624I/96	MG021194	27552	Italy	chicken
Gammacoronavirus	Igacovirus	Infectious bronchitis virus isolate IBS130/2015	MG738155	27660	Malaysia	Gallus gallus
Gammacoronavirus	Igacovirus	Infectious bronchitis virus strain H120	FJ888351	27652	Netherlands	Gallus gallus
Gammacoronavirus	Igacovirus	Infectious bronchitis virus_VFAR-047	MH878976	27467	Peru	Gallus gallus
Gammacoronavirus	Igacovirus	Infectious bronchitis virus strain gammaCoV/Ck/Poland/78/1989	MK581200	27324	Poland	Gallus gallus
Gammacoronavirus	Igacovirus	Infectious bronchitis virus_ck/ZA/3665/11	KP662631	27388	South Africa	Gallus gallus
Gammacoronavirus	Igacovirus	Infectious bronchitis virus_K2	MF924725	27626	South Korea	Gallus gallus
Gammacoronavirus	Igacovirus	Infectious bronchitis virus_AR251-15	KX272465	27646	Sudan	Gallus gallus
Gammacoronavirus	Igacovirus	Infectious bronchitis virus strain CK/SWE/0658946/10	JQ088078	27664	Sweden	Chicken
Gammacoronavirus	Igacovirus	Turkey coronavirus isolate TCoV-540	EU022525	27771	USA: Indiana	Turkey
Gammacoronavirus	Igacovirus	Infectious bronchitis virus_IBVUkr27-11	KJ135013	27577	Ukraine	Gallus gallus
Gammacoronavirus	Igacovirus	Infectious bronchitis virus_M41-CK	MK728875	27455	United Kingdom	Gallus gallus
Gammacoronavirus	Igacovirus	Infectious bronchitis virus_UY/09/CA/01	MF421319	27647	Uruguay	Gallus gallus
Gammacoronavirus	Igacovirus	Pheasant coronavirus_gammaCoV/ph/China/I0623/17	MK423877	27652	China	Pheasant

### Sheet: Outgroup
Genus	Sub-genus	Strain	Accession no.	Sequence length (bp)	Country	Host
Bafinivirus	Blicbavirus	White bream virus strain DF24/00	DQ898157	26660	Germany	Blicca bjoerkna L
Bafinivirus	Pimfabavirus	Fathead minnow nidovirus	GU002364	27318	USA: Arkansas	Pimephales promelas (fathead minnow)
Torovirus	Renitovirus	Bovine torovirus_BToV Kagoshima/2014	LC088095	28308	Japan	Bos taurus
Torovirus	Renitovirus	Bovine torovirus_BToV Ishikawa/2010	LC088094	28359	Japan	Bos taurus
